# Microbiome of psyllids of the family Aphalaridae, including *Aphalara itadori*, a potential biocontrol agent against *Reynoutria* spp

**DOI:** 10.1101/2024.03.28.587303

**Authors:** Kyosuke Nishino, Hiromitsu Inoue, Yuu Hirose, Atsushi Nakabachi

## Abstract

Several European and North American countries have started releasing the Japanese knotweed psyllid *Aphalara itadori* (Hemiptera: Aphalaridae) to control the Japanese knotweed *Reynoutria japonica* (Caryophyllales: Polygonaceae) and its relatives, which are among the worst invasive exotic plants. However, establishing populations of the current Kyushu and Hokkaido strains in the field has not been successful, desiring new lineages. Moreover, little is known about the microbiome of the current strains, which potentially impacts properties as biocontrol agents. Hence, this study analyzed the microbiota of an *A. itadori* strain newly collected on Honshu Island, along with related species of the family Aphalaridae, using amplicon sequencing of 16S rRNA genes. The *A. itadori* symbionts were further located using fluorescence *in situ* hybridization. The results demonstrated that the analyzed *A. itadori* strain has a dual symbiotic system with “*Candidatus* Carsonella ruddii” (Gammaproteobacteria: Oceanospirillales) and *Sodalis* sp. (Gammaproteobacteria: Enterobacterales) harbored in the bacteriome, suggesting their evolutionarily stable mutualistic relationships with *A. itadori*. The central area of the bacteriome harboring *Sodalis* appeared to comprise uninucleate bacteriocytes with nuclei larger than those of bacteriocytes for *Carsonella*, rather than a syncytium with smaller nuclei as previously reported for various psyllid lineages. No known plant pathogens or manipulators of insect reproduction were identified in the analyzed strain, indicating its suitability as a biocontrol agent, posing a minimum risk to the ecosystem. Besides distinct *Carsonella* lineages, the analysis identified *Sodalis* independently acquired by *Craspedolepta miyatakeai*, and an ambiguous *Enterobacterales* symbiont in *Epheloscyta kalopanacis*. Only *Carsonella* was identified in *Togepsylla matsumurana*.
