## Supplementary Table 1 for "Microbiome of psyllids of the family Aphalaridae, including *Aphalara itadori*, a potential biocontrol agent against *Reynoutria* spp"

### Sheet: STable_1
Table S1. Processing of sequence reads with QIIME2.
Specimen	Input	Filtered	Passed filter/input (%)	Denoised	Merged	Merged/input (%)	Non-chimeric	Non-chimeric/input (%)
Aphalara itadori	61358	57407	93.56	57339	56917	92.76	56700	92.41
Craspedolepta miyatakeai	41992	38623	91.98	38429	37334	88.91	36180	86.16
Epheloscyta kalopanacis	53310	49669	93.17	49539	49124	92.15	46841	87.87
Togepsylla matsumurana	83361	78509	94.18	78440	78358	94	78303	93.93
